# Ancestral reconstructions decipher major adaptations of ammonia oxidizing archaea upon radiation into moderate terrestrial and marine environments

**DOI:** 10.1101/2020.06.28.176255

**Authors:** Sophie S. Abby, Melina Kerou, Christa Schleper

## Abstract

Unlike all other archaeal lineages, ammonia oxidizing archaea (AOA) of the phylum Thaumarchaea are widespread and abundant in all moderate and oxic environments on Earth. The evolutionary adaptations that led to such unprecedented ecological success of a microbial clade characterized by highly conserved energy and carbon metabolisms have, however, remained underexplored. Here we reconstructed the genomic content and growth temperature of the ancestor of all AOA as well as the ancestors of the marine and soil lineages based on 39 available complete or nearly complete genomes of AOA. Our evolutionary scenario depicts an extremely thermophilic autotrophic, aerobic ancestor from which three independent lineages of a marine and two terrestrial groups radiated into moderate environments. Their emergence was paralleled by (I) a continuous acquisition of an extensive collection of stress tolerance genes mostly involved in redox maintenance and oxygen detoxification, (II) an expansion of regulatory capacities in transcription and central metabolic functions and (III) an extended repertoire of cell appendages and modifications related to adherence and interactions with the environment. Our analysis provides insights into the evolutionary transitions and key processes that enabled the conquest of the diverse environments in which contemporary AOA are found.
