## Supplementary material for "Ancestral reconstructions decipher major adaptations of ammonia oxidizing archaea upon radiation into moderate terrestrial and marine environments": Table S2

### Sheet: Stem G+C_OGT
Phylum	Class	Order	Species	Strain (if not in "Species" column)	Accession_final	GC_stem_v1	OGT
Euryarchaeota	Methanobacteria	Methanobacteriales	Methanothermobacter thermautotrophicus		AB020530	66.7529	65
Crenarchaeota	Thermoprotei	Acidilobales	Caldisphaera lagunensis		AB087499	71.5123	75
Euryarchaeota	Methanobacteria	Methanobacteriales	Methanothermobacter tenebrarum	strain RMAST ( = DSM 23052T = JCM 16532T = NBRC 106236T).	AB523785	68.1873	70
Euryarchaeota	Methanomicrobia	Methanosarcinales	Methanohalophilus levihalophilus	strain GTA13	AB889605	63.0137	35
Euryarchaeota	Methanopyri	Methanopyrales	Methanopyrus kandleri	strain AV19	AE009439	79.5402	98
Euryarchaeota	Methanomicrobia	Methanosarcinales	Methanosarcina acetivorans	strain C2A	AE010299	65.4846	37
Crenarchaeota	Thermoprotei	Acidilobales	Acidilobus aceticus		AF191225	77.5586	80
Thaumarchaeota	Nitrososphaeria	Nitrosopumilales	Nitrosoarchaeum koreensis MY1		AFPU01000001	58.7558	25
Euryarchaeota	Methanomicrobia	Methanosarcinales	Methanolinea tarda	strain NOBi-1	AGIY02000001	66.2069	50
Euryarchaeota	Methanococci	Methanococcales	Methanotorris formicicus	strain Mc-S-70	AGJL01000032	72.5287	75
Euryarchaeota	Methanomicrobia	Methanosarcinales	Methanosarcina baltica	strain GS1-A	AJ238648	65.3299	25
Euryarchaeota	Archaeoglobi	Archaeoglobales	Ferroglobus placidus		AJ299217	77.7648	85
Euryarchaeota	Methanomicrobia	Methanocellales	Methanocella arvoryzae	strain MRE50	AM114193	63.5632	45
Euryarchaeota	Methanococci	Methanococcales	Methanothermococcus thermolithotrophicus	strain SN-1	AQXV01000039	67.3188	65
Thaumarchaeota	Nitrososphaeria	Nitrosopumilales	Nitrosotenuis chungbukensis MY2		AVSQ01000019	58.871	30
Euryarchaeota	Thermococci	Thermococcales	Thermococcus gammatolerans		AY206705	78.1366	88
Crenarchaeota	Thermoprotei	Sulfolobales	Sulfolobus islandicus		AY247898	73.251	80
Euryarchaeota	Methanomicrobia	Methanosarcinales	Methanohalophilus portucalensis	strain FDF-1	AY290717	64.1135	40
Euryarchaeota	Methanobacteria	Methanobacteriales	Methanobacterium aarhusense	strain H2-LR	AY386124	64.803	45
Euryarchaeota	Thermoplasmata	Methanomassiliicoccales	Methanomassiliicoccus luminyensis	strain B10	CAJE01000013	63.1148	37
Crenarchaeota	Thermoprotei	Desulfurococcales	Hyperthermus butylicus DSM 5456		CP000493	80.0263	99
Crenarchaeota	Thermoprotei	Thermoproteales	Thermofilum pendens Hrk 5		CP000505	75.4891	88
Euryarchaeota	Methanococci	Methanococcales	Methanococcus aeolicus	strain Nankai-3	CP000743	65.0575	46
Crenarchaeota	Thermoprotei	Thermoproteales	Caldivirga maquilingensis IC-167		CP000852	77.0115	83
Thaumarchaeota	Nitrososphaeria	Nitrosopumilales	Nitrosopumilus maritimus SCM1		CP000866	59.6774	32
Euryarchaeota	DHVE2 group		Aciduliprofundum boonei T469		CP001941	71.8067	70
Euryarchaeota	Methanococci	Methanococcales	Methanocaldococcus infernus		CP002009	75.4023	85
Euryarchaeota	Methanococci	Methanococcales	Methanococcus voltae A3		CP002057	62.8736	38
Thaumarchaeota	Nitrososphaeria	Nitrososphaerales	Nitrososphaera gargensis Ga9.2		CP002408	66.4747	46
Thaumarchaeota	Nitrososphaeria	Nitrososphaerales	Nitrososphaera viennensis EN76		CP007536	66.129	42
Thaumarchaeota	Nitrososphaeria	Nitrosopumilales	Nitrosopumilus piranensis D3C		CP010868	59.6774	33
Thaumarchaeota	Nitrososphaeria	Nitrosopumilales	Nitrosopumilus adriaticus NF5		CP011070	59.3318	31
Thaumarchaeota	Nitrososphaeria	Nitrosopumilales	Nitrosotenuis cloacae SAT1		CP011097	60.4839	29
Thaumarchaeota	Nitrososphaeria	Nitrososphaerales	Nitrosocosmicus oleophilus MY3		CP012850	63.9401	30
Thaumarchaeota	Nitrososphaeria	Nitrososphaerales	Nitrosocosmicus exaquare G61		CP017922	63.8249	33
Euryarchaeota	Archaeoglobi	Archaeoglobales	Archaeoglobus fulgidus		CRW_00020	75.4023	85
Crenarchaeota	Thermoprotei	Desulfurococcales	Aeropyrum pernix (str. K1)		CRW_00021	78.8506	90
Euryarchaeota	Halobacteria	Halobacteriales	Haloarcula marismortui rrnA		CRW_00022	67.4713	37
Euryarchaeota	Halobacteria	Halobacteriales	Haloarcula marismortui rrnB		CRW_00023	64.5977	37
Euryarchaeota	Halobacteria	Haloferacales	Haloferax volcanii		CRW_00024	65.6322	37
Euryarchaeota	Halobacteria	Halobacteriales	Halobacterium sp.		CRW_00025	67.2414	37
Euryarchaeota	Methanobacteria	Methanobacteriales	Methanobacterium formicicum		CRW_00026	64.7126	37
Euryarchaeota	Methanomicrobia	Methanomicrobiales	Methanospirillum hungatei		CRW_00027	64.9022	37
Euryarchaeota	Methanobacteria	Methanobacteriales	Methanothermobacter thermautotrophicus		CRW_00029	66.7816	65
Euryarchaeota	Methanococci	Methanococcales	Methanococcus vannielii		CRW_00030	66.2069	30
Euryarchaeota	Nanoarchaeota	Nanoarchaeales	Nanoarchaeum equitans		CRW_00032	77.7011	90
Euryarchaeota	Thermococci	Thermococcales	Pyrococcus abyssi		CRW_00034	78.2759	98
Euryarchaeota	Thermococci	Thermococcales	Pyrococcus furiosus		CRW_00035	78.046	100
Euryarchaeota	Thermococci	Thermococcales	Pyrococcus horikoshii		CRW_00036	78.2759	95
Crenarchaeota	Thermoprotei	Desulfurococcales	Pyrodictium occultum		CRW_00037	79.7235	105
Euryarchaeota	Thermoplasmata	Thermoplasmatales	Picrophilus torridus DSM 9790		CRW_00038	62.7158	55
Crenarchaeota	Thermoprotei	Sulfolobales	Sulfolobus acidocaldarius		CRW_00039	74.1379	87
Crenarchaeota	Thermoprotei	Sulfolobales	Sulfolobus solfataricus		CRW_00040	74.2529	85
Euryarchaeota	Thermococci	Thermococcales	Thermococcus celer		CRW_00042	77.7011	88
Crenarchaeota	Thermoprotei	Thermoproteales	Thermoproteus tenax		CRW_00043	77.8161	85
Crenarchaeota	Thermoprotei	Sulfolobales	Acidianus brierleyi		D26489	69.3995	70
Crenarchaeota	Thermoprotei	Fervidicoccales	Fervidicoccus fontis		EF552404	73.7931	80
Thaumarchaeota	Nitrososphaeria	Nitrosocaldales	Nitrosocaldus yellowstonii HL72		EU239960	68.5748	68
Crenarchaeota	Thermoprotei	Sulfolobales	Sulfolobus metallicus		EU419200	69.2794	65
Thaumarchaeota	Nitrososphaeria	Nitrososphaerales	Nitrososphaera strain JG1		JF748724	65.9091	37
Thaumarchaeota	Nitrososphaeria	Nitrosotaleales	Nitrosotalea devanaterra Nd1		JN227488	62.1347	25
Euryarchaeota	Methanomicrobia	Methanosarcinales	Methermicoccus shengliensis	strain ZC-1	JONQ01000007	67.664	65
Thaumarchaeota	Nitrososphaeria	Nitrosotaleales	Nitrosotalea devanaterra Nd2		KJ540205	62.356	35
Thaumarchaeota	Nitrososphaeria	Nitrososphaerales	Nitrosocosmicus franklandus C13		KU290365	64.2077	40
Euryarchaeota	Thermoplasmata	Thermoplasmatales	Thermoplasma acidophilum		M38637	62.7586	55
Thaumarchaeota	Nitrososphaeria	Nitrosocaldales	Nitrosocaldus cavascurensis SCU2		NCAV_v1_16s_rRNA_1	70.1613	68
Crenarchaeota	Thermoprotei	Thermoproteales	Pyrobaculum islandicum DSM 4184		NR_074372	78.9655	100
Euryarchaeota	Methanobacteria	Methanobacteriales	Methanothermobacter defluvii	strain ADZ	X99046	66.3529	60
