## Supplementary material for "Ancestral reconstructions decipher major adaptations of ammonia oxidizing archaea upon radiation into moderate terrestrial and marine environments": Table S5

### Sheet: ML trees 
	List of ML phylogenetic trees discussed in the main text, see Data S1.
Function	New_Families_Name	Gene name	Existing phylogenies' reference
Biotin - Vitamin B7	76G-FAM007513	BioA
Biotin - Vitamin B7	76G-FAM007573	BioB
Biotin - Vitamin B7	76G-FAM007439	BioD
Chemotaxis	76G-FAM007973	CheR
Chemotaxis	76G-FAM007972	CheD
Chemotaxis	76G-FAM007965	CheA
Chemotaxis	76G-FAM007966	CheB
Chemotaxis	76G-FAM007967	CheW
Cold shock protein	76G-FAM008235	CspD
Dps	76G-FAM003555	Dps1	Wiedenheft 2005
Dps	76G-FAM001044	Dps2
Dps	76G-FAM008021	Dps4
DsbD	76G-FAM008192
DsbD	76G-FAM002351
DsbD	76G-FAM009034
LEA14	76G-FAM008144		Mertens 2018
LEA14	76G-FAM008151
luciferase-like hydride transferase family protein (LLHT)	76G-FAM000949
luciferase-like hydride transferase family protein (LLHT)	76G-FAM001132
NHEJ repair	76G-FAM004995
Type IV pilus ATPase	76G-FAM001536	FlaI	Makarova 2016
Type IV pilus ATPase (sub-family)	76G-FAM022951
Urea-utilization cluster	76G-FAM007860	SSS-type
Urea-utilization cluster	76G-FAM007859	UT-type	Spang 2012
Urea-utilization cluster	76G-FAM007858	UreA
Urea-utilization cluster	76G-FAM007179	UreB
Urea-utilization cluster	76G-FAM007178	UreC
Urea-utilization cluster	76G-FAM007857	Hsp60
Urea-utilization cluster	76G-FAM007856	-
Urea-utilization cluster	76G-FAM007855	UreE
Urea-utilization cluster	76G-FAM007854	UreF
Urea-utilization cluster	76G-FAM007177	UreG
Urea-utilization cluster	76G-FAM007853	UreD
Uvr	76G-FAM005122	UvrA	Crowley 2006
Uvr	76G-FAM005123	UvrB
Uvr	76G-FAM005121	UvrC
Catalase	76G-FAM002068		Whittaker 2011, Zamocky 2012
Compatible solutes - mannosyl-3-phosphoglycerate synthase	76G-FAM006285		Spang 2012
Copper resistance	76G-FAM007520	CopD
Copper resistance	76G-FAM008064	CopD
F420 dependent NADP-reductase	76G-FAM003693	Fno	Ney 2017, F420 synthesis genes
Aconitase	76G-FAM001301	mAcn	Baughn & Malamy, 2002
Aconitase	76G-FAM000207
OFOR	76G-FAM000602		Gibson 2016
OFOR	76G-FAM000603
Cysteine desulfurase	76G-FAM000890_0	Csd	Hidese 2014
Cysteine desulfurase	76G-FAM001939	IscS
WrbA	76G-FAM010188		Patridge 2006
WrbA	76G-FAM002176
WrbA	76G-FAM008145
WrbA	76G-FAM005030
WrbA	76G-FAM009189
WrbA	76G-FAM011492
WrbA	76G-FAM011212
Fnr	76G-FAM007506
Fnr	76G-FAM005117		Ceccareli 2004
Csp: copper storage protein	76G-FAM009916	Csp	Straw 2018
Glutamate-cysteine ligase, GCS2	76G-FAM009912	GshA	Malki 2009
F420 synthesis genes (most gained in Thaum ancestor)	76G-FAM002561		Ney 2017, F420 synthesis genes
F420 synthesis genes (most gained in Thaum ancestor)	76G-FAM007601
F420 synthesis genes (most gained in Thaum ancestor)	76G-FAM004894_0
F420 synthesis genes (most gained in Thaum ancestor)	76G-FAM000786
F420 synthesis genes (most gained in Thaum ancestor)	76G-FAM000546_0
PHB synthesis	76G-FAM008397	PhaE	Han 2010, Hou 2013, Quillaguaman2010
PHB synthesis	76G-FAM007434	PhaC	Han 2010, Hou 2013, Quillaguaman2010
Carbonic anhydrase	76G-FAM007560		Smith & Ferry 2000, Smith et al. 1999
Carbonic anhydrase	76G-FAM008253		Smith & Ferry 2000, Smith et al. 1999
Carbonic anhydrase	76G-FAM003393		Smith & Ferry 2000, Smith et al. 1999
Carbonic anhydrase	76G-FAM010864		Smith & Ferry 2000, Smith et al. 1999
TFBs	76G-FAM000279_0		Turkaslan 2011
putative F420H(2)-dependent quinone reductase	76G-FAM007606	Fqr
F420 synthesis genes (most gained in Thaum ancestor)	76G-FAM000252		Ney 2017, F420 synthesis genes
luciferase-like hydride transferase family protein (LLHT), G6PDH family	76G-FAM000682
4-hydroxybutyryl-CoA synthetase (ADP-forming)	76G-FAM000354
4-hydroxybutyryl-CoA dehydratase	76G-FAM002043
3-hydroxypropionyl-CoA synthetase (ADP-forming)	76G-FAM007498
Reverse gyrase	76G-FAM000787	Rev
